# Pan-cancer analysis demonstrates that integrating polygenic risk scores with modifiable risk factors improves risk prediction

**DOI:** 10.1101/2020.01.28.922088

**Authors:** Linda Kachuri, Rebecca E. Graff, Karl Smith-Byrne, Travis J. Meyers, Sara R. Rashkin, Elad Ziv, John S. Witte, Mattias Johansson

## Abstract

Cancer risk is determined by a complex interplay of environmental and heritable factors. Polygenic risk scores (PRS) provide a personalized genetic susceptibility profile that may be leveraged for disease prediction. Using data from the UK Biobank (413,753 individuals; 22,755 incident cancer cases), we quantify the added predictive value of integrating cancer-specific PRS with family history and modifiable risk factors for 16 cancers. We show that incorporating PRS measurably improves prediction accuracy for most cancers, but the magnitude of this improvement varies substantially. We also demonstrate that stratifying on levels of PRS identifies significantly divergent 5-year risk trajectories after accounting for family history and modifiable risk factors. At the population level, the top 20% of the PRS distribution accounts for 4.0% to 30.3% of incident cancer cases, exceeding the impact of many lifestyle-related factors. In summary, this study illustrates the potential for improving cancer risk assessment by integrating genetic risk scores.
