## Supplementary Data 1 for "Pan-cancer analysis demonstrates that integrating polygenic risk scores with modifiable risk factors improves risk prediction"

### Sheet: Suppl_Data1
More detailed information on cancer-specific risk variants is available from Graff RE et al: https://www.biorxiv.org/content/10.1101/2020.01.18.911578v2
Cancer	Source	rsID	CHR	POS	Risk Allele	PRS-IV Weight
Bladder	Rothman 2010	rs11892031	2	234565283	A	6.25403
Bladder	Figueroa 2014	rs10936599	3	169492101	C	5.86358
Bladder	Figueroa 2014	rs710521	3	189645933	T	6.71198
Bladder	Figueroa 2014	rs798766	4	1734239	T	10.2998
Bladder	Figueroa 2014	rs401681	5	1322087	C	6.59439
Bladder	Rothman 2010	rs1495741	8	18272881	A	6.59684
Bladder	Figueroa 2014	rs9642880	8	128718068	T	12.9183
Bladder	Figueroa 2014	rs2294008	8	143761931	T	7.90176
Bladder	Figueroa 2014	rs907611	11	1874072	A	5.48606
Bladder	Figueroa 2016	rs4907479	13	113659108	A	6.28258
Bladder	Rafnar 2011	rs17674580	18	43309911	T	6.50831
Bladder	Figueroa 2014	rs8102137	19	30296853	C	6.77782
Bladder	Rafnar 2014	rs62185668	20	10961935	A	6.7479
Bladder	Figueroa 2016	rs6104690	20	10988099	A	6.69276
Bladder	Rothman 2010	rs1014971	22	39332623	T	6.83155
Breast	Michailidou 2017	rs616488	1	10566215	A	9.15152
Breast	Michailidou 2017	rs2992756	1	18807339	T	8.03175
Breast	Michailidou 2017	rs4233486	1	41380440	T	5.73913
Breast	Michailidou 2017	rs79724016	1	42137311	T	5.50847
Breast	Michailidou 2017	rs1707302	1	46600917	G	5.51515
Breast	Michailidou 2017	rs140850326	1	50846032	CAAAGGGCAAGATCTCCTTTTT	5.44444
Breast	Michailidou 2017	rs17426269	1	88156923	A	5.66279
Breast	Michailidou 2017	rs11552449	1	114448389	T	6.62195
Breast	Michailidou 2017	rs7529522	1	118230221	C	6.37333
Breast	Michailidou 2017	rs11249433	1	121280613	G	15.2
Breast	Michailidou 2017	rs12405132	1	145644984	C	6.15152
Breast	Michailidou 2017	rs12048493	1	149927034	C	7.40299
Breast	Michailidou 2017	rs4971059	1	155148781	A	6.625
Breast	Michailidou 2017	rs35383942	1	201437832	T	7.26619
Breast	Michailidou 2017	rs11117758	1	217220574	G	5.90789
Breast	Michailidou 2017	rs72755295	1	242034263	G	7.68715
Breast	Michailidou 2017	rs113577745	2	10135681	G	6.27451
Breast	Michailidou 2017	rs12710696	2	19320803	T	5.70312
Breast	Michailidou 2017	rs6725517	2	25129473	A	6.98507
Breast	Michailidou 2017	rs71801447	2	111925731	C	5.50388
Breast	Michailidou 2017	rs11903787	2	121088182	G	5.93421
Breast	Michailidou 2017	rs4849887	2	121245122	C	9.13462
Breast	Michailidou 2017	rs2016394	2	172972971	G	6.85484
Breast	Michailidou 2017	rs1550623	2	174212894	A	6.17442
Breast	Michailidou 2017	rs1830298	2	202181247	C	8.25
Breast	Michailidou 2017	rs4442975	2	217920769	G	20.8852
Breast	Michailidou 2017	rs34005590	2	217963060	C	13.4934
Breast	Michailidou 2017	rs16857609	2	218296508	T	10.3857
Breast	Michailidou 2017	rs12479355	2	227226952	A	5.60526
Breast	Michailidou 2017	rs6762644	3	4742276	G	8.73016
Breast	Michailidou 2017	rs4973768	3	27416013	T	15.8871
Breast	Michailidou 2017	rs12493607	3	30682939	C	7.46154
Breast	Michailidou 2017	rs6796502	3	46866866	G	7.81132
Breast	Michailidou 2017	rs1053338	3	63967900	G	6.53333
Breast	Michailidou 2017	rs6805189	3	71532113	T	5.46774
Breast	Michailidou 2017	rs13066793	3	87037543	A	6.11607
Breast	Michailidou 2017	rs9833888	3	99723580	T	6.17568
Breast	Michailidou 2017	rs34207738	3	141112859	C	7.92063
Breast	Michailidou 2017	rs58058861	3	172285237	A	6.40541
Breast	Michailidou 2017	rs6815814	4	38816338	C	7.22222
Breast	Michailidou 2017	rs10022462	4	89243818	T	6.04839
Breast	Michailidou 2017	rs9790517	4	106084778	T	6.61644
Breast	Michailidou 2017	rs77528541	4	126843504	G	6.07292
Breast	Michailidou 2017	rs6828523	4	175846426	C	10.398
Breast	Michailidou 2017	rs116095464	5	345109	C	5.91176
Breast	Michailidou 2017	rs2242652	5	1280028	A	6.7125
Breast	Michailidou 2017	rs3215401	5	1296255	A	9.37681
Breast	Michailidou 2017	rs2012709	5	32567732	T	5.68254
Breast	Michailidou 2017	rs10941679	5	44706498	G	18
Breast	Michailidou 2017	rs72749841	5	49641645	T	6.18421
Breast	Michailidou 2017	rs62355902	5	56053723	T	20.8916
Breast	Michailidou 2017	rs2229882	5	56168712	T	14.9853
Breast	Michailidou 2017	rs832540	5	56199202	G	16.0469
Breast	Michailidou 2017	rs10472076	5	58184061	C	5.6875
Breast	Michailidou 2017	rs1353747	5	58337481	T	5.89623
Breast	Michailidou 2017	rs7707921	5	81538046	A	7.0274
Breast	Michailidou 2017	rs10474352	5	90732225	C	6.58427
Breast	Michailidou 2017	rs6882649	5	111217786	T	5.87879
Breast	Michailidou 2017	rs6596100	5	132407058	C	5.77632
Breast	Michailidou 2017	rs1432679	5	158244083	C	11.5645
Breast	Michailidou 2017	rs4562056	5	169591487	T	6.20896
Breast	Michailidou 2017	rs204247	6	13722523	G	7.17742
Breast	Michailidou 2017	rs3819405	6	16399557	C	5.64286
Breast	Michailidou 2017	rs2223621	6	20621238	T	6.27692
Breast	Michailidou 2017	rs71557345	6	26680698	G	6.24806
Breast	Michailidou 2017	rs9257408	6	28926220	C	5.39683
Breast	Michailidou 2017	rs12207986	6	81094287	A	6.04839
Breast	Michailidou 2017	rs17529111	6	82128386	C	6.08108
Breast	Michailidou 2017	rs6569648	6	130349119	T	7.0137
Breast	Michailidou 2017	rs3757322	6	151942194	G	13.4394
Breast	Michailidou 2017	rs9397437	6	151952332	A	15.4622
Breast	Michailidou 2017	rs2747652	6	152437016	C	10.6935
Breast	Michailidou 2017	rs7971	7	21940960	A	5.61538
Breast	Michailidou 2017	rs17156577	7	28356889	C	5.89796
Breast	Michailidou 2017	rs6964587	7	91630620	T	6.49206
Breast	Michailidou 2017	rs17268829	7	94113799	C	7.27941
Breast	Michailidou 2017	rs71559437	7	101552440	G	6.92929
Breast	Michailidou 2017	rs4593472	7	130667121	C	6.73846
Breast	Michailidou 2017	rs11977670	7	139942304	A	8.28571
Breast	Michailidou 2017	rs720475	7	144074929	G	6.77778
Breast	Michailidou 2017	rs9693444	8	29509616	A	9.48485
Breast	Michailidou 2017	rs13365225	8	36858483	A	9.35366
Breast	Michailidou 2017	rs6472903	8	76230301	T	9.37349
Breast	Michailidou 2017	rs2943559	8	76417937	G	10.1579
Breast	Michailidou 2017	rs514192	8	102478959	A	5.80303
Breast	Michailidou 2017	rs12546444	8	106358620	A	6.51818
Breast	Michailidou 2017	rs13267382	8	117209548	A	6.72308
Breast	Michailidou 2017	rs58847541	8	124610166	A	7.1954
Breast	Michailidou 2017	rs17350191	8	124757661	T	5.95455
Breast	Michailidou 2017	rs13281615	8	128355618	G	15.8889
Breast	Michailidou 2017	rs11780156	8	129194641	T	7.39024
Breast	Michailidou 2017	rs1011970	9	22062134	T	8.04878
Breast	Michailidou 2017	rs10759243	9	110306115	A	8.75
Breast	Michailidou 2017	rs10816625	9	110837073	G	8.68254
Breast	Michailidou 2017	rs13294895	9	110837176	T	8.37037
Breast	Michailidou 2017	rs676256	9	110895353	T	15.375
Breast	Michailidou 2017	rs1895062	9	119313486	A	7.77778
Breast	Michailidou 2017	rs10760444	9	129396434	G	5.77419
Breast	Michailidou 2017	rs8176636	9	136151579	T	5.71795
Breast	Michailidou 2017	rs67958007	10	9088113	T	6.38542
Breast	Michailidou 2017	rs7072776	10	22032942	A	9.08824
Breast	Michailidou 2017	rs11814448	10	22315843	C	8.62617
Breast	Michailidou 2017	rs10822013	10	64251977	T	9.43548
Breast	Michailidou 2017	rs10995201	10	64299890	A	15.1379
Breast	Michailidou 2017	rs704010	10	80841148	T	12.4921
Breast	Michailidou 2017	rs7904519	10	114773927	G	7.35484
Breast	Michailidou 2017	rs11199914	10	123093901	C	6.90909
Breast	Michailidou 2017	rs35054928	10	123340431	GC	38.619
Breast	Michailidou 2017	rs45631563	10	123349324	A	12.6667
Breast	Michailidou 2017	rs6597981	11	803017	G	7.08065
Breast	Michailidou 2017	rs3817198	11	1909006	C	8.86364
Breast	Michailidou 2017	rs3903072	11	65583066	G	7
Breast	Michailidou 2017	rs680618	11	69316881	C	13.726
Breast	Michailidou 2017	rs493786	11	69329674	T	9.58462
Breast	Michailidou 2017	rs75915166	11	69379161	A	20.7698
Breast	Michailidou 2017	rs11820646	11	129461171	C	7.65079
Breast	Michailidou 2017	rs12422552	12	14413931	C	7.88571
Breast	Michailidou 2017	rs7297051	12	28174817	C	16.2703
Breast	Michailidou 2017	rs202049448	12	85009437	T	5.52857
Breast	Michailidou 2017	rs17356907	12	96027759	A	13.2059
Breast	Michailidou 2017	rs1292011	12	115836522	A	13.0476
Breast	Michailidou 2017	rs206966	12	120832146	T	5.47191
Breast	Michailidou 2017	rs12870942	13	73806982	C	5.92424
Breast	Michailidou 2017	rs2181965	13	73960952	G	6.0411
Breast	Michailidou 2017	rs2236007	14	37132769	G	9.46053
Breast	Michailidou 2017	rs2588809	14	68660428	T	7.47619
Breast	Michailidou 2017	rs999737	14	69034682	C	13.0676
Breast	Michailidou 2017	rs941764	14	91841069	G	7.12308
Breast	Michailidou 2017	rs11627032	14	93104072	T	6.58904
Breast	Michailidou 2017	rs10623258	14	105212261	CTT	5.61905
Breast	Michailidou 2017	rs2290203	15	91512067	G	6.15584
Breast	Michailidou 2017	rs4784227	16	52599188	T	30.3239
Breast	Michailidou 2017	rs3112612	16	52635164	A	14.9683
Breast	Michailidou 2017	rs17817449	16	53813367	T	9.50794
Breast	Michailidou 2017	rs11075995	16	53855291	A	5.76712
Breast	Michailidou 2017	rs28539243	16	54682064	A	7.71429
Breast	Michailidou 2017	rs2432539	16	56420987	A	5.45312
Breast	Michailidou 2017	rs13329835	16	80650805	G	10.7671
Breast	Michailidou 2017	rs4496150	16	87085237	C	5.77778
Breast	Michailidou 2017	rs146699004	17	29230520	GGT	5.97183
Breast	Michailidou 2017	rs2532263	17	44252468	G	7.20238
Breast	Michailidou 2017	rs2787486	17	53209774	A	11.1471
Breast	Michailidou 2017	rs745570	17	77781725	A	6.27419
Breast	Michailidou 2017	rs527616	18	24337424	G	7.79688
Breast	Michailidou 2017	rs1436904	18	24570667	T	7.7619
Breast	Michailidou 2017	rs117618124	18	29977689	T	6.88462
Breast	Michailidou 2017	rs6507583	18	42399590	A	7.01613
Breast	Michailidou 2017	rs78269692	19	13158277	C	5.98701
Breast	Michailidou 2017	rs2594714	19	13954571	G	5.69333
Breast	Michailidou 2017	rs56069439	19	17393925	A	5.77612
Breast	Michailidou 2017	rs4808801	19	18571141	A	11.0462
Breast	Michailidou 2017	rs2965183	19	19545696	A	6.84615
Breast	Michailidou 2017	rs3760982	19	44286513	A	8.22581
Breast	Michailidou 2017	rs71338792	19	46183031	AT	5.88889
Breast	Michailidou 2017	rs16991615	20	5948227	A	6.01587
Breast	Michailidou 2017	rs6122906	20	48945911	G	6.3375
Breast	Michailidou 2017	rs2823093	21	16520832	G	9.32857
Breast	Michailidou 2017	rs132390	22	29621477	C	5.72727
Breast	Michailidou 2017	rs738321	22	38568833	C	7.40625
Breast	Michailidou 2017	rs6001930	22	40876234	C	12.1313
Breast	Michailidou 2017	rs73161324	22	42038786	T	5.97778
Breast	Michailidou 2017	rs28512361	22	46283297	A	5.6055
Cervix	Chen 2013	rs2523557	6	31331257	G	6.6989
Cervix	Chen 2013	rs4713460	6	31347798	G	6.24273
Cervix	Chen 2013	rs1882	6	31382911	A	7.08405
Cervix	Leo 2017	rs3132461	6	31480668	G	7.3828
Cervix	Leo 2017	rs2239704	6	31540141	A	5.8268
Cervix	Chen 2013	rs3132954	6	32311459	G	6.04436
Cervix	Chen 2016	rs73730372	6	32584581	C	8.96871
Cervix	Chen 2013	rs9271775	6	32594328	C	5.73073
Cervix	Chen 2016	rs9271898	6	32595972	G	10.2487
Cervix	Chen 2016	rs3130196	6	33063219	C	6.23913
Colon/rectum	Al-Tassan 2015	rs72647484	1	22587728	T	5.69831
Colon/rectum	Huyghe 2018	rs12144319	1	55246035	C	6.63252
Colon/rectum	Huyghe 2018	rs6678517	1	183002639	A	8.20019
Colon/rectum	Houlston 2010	rs6691170	1	222045446	T	6.11676
Colon/rectum	Huyghe 2018	rs17011141	1	222112634	G	8.0873
Colon/rectum	Huyghe 2018	rs448513	2	159964552	C	5.474
Colon/rectum	Peters 2013	rs11903757	2	192587204	C	5.50413
Colon/rectum	Huyghe 2018	rs11884596	2	199612407	C	6.09418
Colon/rectum	Huyghe 2018	rs983402	2	199781586	T	6.84402
Colon/rectum	Huyghe 2018	rs3731861	2	219191256	T	6.7479
Colon/rectum	Ma 2014	rs1800734	3	37034946	A	6.86306
Colon/rectum	Huyghe 2018	rs35470271	3	40915239	G	8.28311
Colon/rectum	Huyghe 2018	rs72942485	3	112999560	G	5.60355
Colon/rectum	Huyghe 2018	rs10049390	3	133701119	A	5.89267
Colon/rectum	Houlston 2010	rs10936599	3	169492101	C	5.52
Colon/rectum	Huyghe 2018	rs13149359	4	94938618	A	5.69973
Colon/rectum	Huyghe 2018	rs1391441	4	106128760	A	5.65048
Colon/rectum	Real 2014	rs3987	4	118759055	G	5.48997
Colon/rectum	Huyghe 2018	rs11727676	4	145659064	C	5.54737
Colon/rectum	Real 2014	rs10446758	4	149447585	T	5.63704
Colon/rectum	Schmit 2014	rs35509282	4	163333405	A	5.76429
Colon/rectum	Huyghe 2018	rs78368589	5	1240204	T	6.8154
Colon/rectum	Schmit 2018	rs2735940	5	1296486	G	7.28998
Colon/rectum	Huyghe 2018	rs12514517	5	40280076	A	9.44078
Colon/rectum	Huyghe 2018	rs4976270	5	134467220	C	7.83204
Colon/rectum	Huyghe 2018	rs116353863	6	31010185	C	5.7467
Colon/rectum	Huyghe 2018	rs9271695	6	32593080	G	7.4283
Colon/rectum	Schmit 2018	rs6906359	6	35528378	C	5.51948
Colon/rectum	Dunlop 2012	rs1321311	6	36622900	A	6.0913
Colon/rectum	Schmit 2018	rs62404968	6	55714314	C	6.13344
Colon/rectum	Huyghe 2018	rs12672022	7	45136423	T	5.5535
Colon/rectum	Whiffin 2014	rs140355816	8	117574515	G	5.66042
Colon/rectum	Huyghe 2018	rs3133285	8	117629411	G	6.19043
Colon/rectum	Schmit 2018	rs16892766	8	117630683	C	10.1331
Colon/rectum	Huyghe 2018	rs117079142	8	117790914	A	8.22208
Colon/rectum	Al-Tassan 2015	rs76316943	8	117848307	A	6.71978
Colon/rectum	Huyghe 2018	rs7013278	8	128414892	T	15.8164
Colon/rectum	Huyghe 2018	rs4313119	8	128571855	G	6.10941
Colon/rectum	Huyghe 2018	rs1537372	9	22103183	G	5.67339
Colon/rectum	Huyghe 2018	rs34405347	9	101679752	T	5.53569
Colon/rectum	Huyghe 2018	rs10980628	9	113671403	C	5.94291
Colon/rectum	Schmit 2018	rs11255841	10	8739580	T	7.37207
Colon/rectum	Huyghe 2018	rs10821907	10	52648454	C	6.2191
Colon/rectum	Schmit 2018	rs704017	10	80819132	G	5.6155
Colon/rectum	Huyghe 2018	rs1250567	10	81046265	C	5.53569
Colon/rectum	Whiffin 2014	rs1035209	10	101345366	T	6.58529
Colon/rectum	Huyghe 2018	rs12246635	10	114288619	C	6.90844
Colon/rectum	Huyghe 2018	rs174533	11	61549025	G	6.78021
Colon/rectum	Huyghe 2018	rs7121958	11	74280012	G	9.30034
Colon/rectum	Huyghe 2018	rs61389091	11	74427921	C	8.81471
Colon/rectum	Huyghe 2018	rs3087967	11	111156836	T	11.6661
Colon/rectum	Huyghe 2018	rs35808169	12	4368607	C	6.7479
Colon/rectum	Schmit 2018	rs3217810	12	4388271	T	6.73762
Colon/rectum	Huyghe 2018	rs3217874	12	4400808	T	8.55293
Colon/rectum	Huyghe 2018	rs10849433	12	6406904	C	5.67339
Colon/rectum	Huyghe 2018	rs2250430	12	6421174	T	6.28399
Colon/rectum	Huyghe 2018	rs11610543	12	43134191	G	6.0674
Colon/rectum	Houlston 2010	rs11169552	12	51155663	C	6.37002
Colon/rectum	Huyghe 2018	rs12372718	12	51171090	G	9.97814
Colon/rectum	Huyghe 2018	rs4759277	12	57533690	A	5.74121
Colon/rectum	Tanskanen 2017	rs73121704	12	66271219	C	5.88132
Colon/rectum	Schmit 2018	rs3184504	12	111884608	C	6.36602
Colon/rectum	Huyghe 2018	rs7300312	12	115890922	C	7.47881
Colon/rectum	Schumacher 2015	rs73208120	12	117747590	G	5.5535
Colon/rectum	Schmit 2018	rs10161980	13	34093518	C	5.85746
Colon/rectum	Huyghe 2018	rs7333607	13	37462010	G	7.19383
Colon/rectum	Huyghe 2018	rs45597035	13	73649152	A	5.94887
Colon/rectum	Huyghe 2018	rs78341008	13	73791554	C	6.28877
Colon/rectum	Huyghe 2018	rs8000189	13	111075881	T	6.0149
Colon/rectum	Huyghe 2018	rs35107139	14	54419106	C	9.75249
Colon/rectum	Huyghe 2018	rs7160450	14	54457231	T	6.25403
Colon/rectum	Lemire 2015	rs17094983	14	59189361	G	6.32514
Colon/rectum	Huyghe 2018	rs8020436	14	59208437	A	6.56509
Colon/rectum	Huyghe 2018	rs12708491	15	32992836	G	7.85183
Colon/rectum	Huyghe 2018	rs16969681	15	32993111	T	7.39633
Colon/rectum	Huyghe 2018	rs2293581	15	33010736	A	13.1981
Colon/rectum	Huyghe 2018	rs17816465	15	33156386	A	5.79579
Colon/rectum	Huyghe 2018	rs56324967	15	67402824	C	7.4283
Colon/rectum	Al-Tassan 2015	rs79900961	16	9297812	G	5.45382
Colon/rectum	Houlston 2008	rs9929218	16	68820946	G	5.69973
Colon/rectum	Huyghe 2018	rs9930005	16	80043258	C	5.60355
Colon/rectum	Huyghe 2018	rs12149163	16	86339315	T	5.83435
Colon/rectum	Huyghe 2018	rs4968127	17	809643	G	7.09431
Colon/rectum	Huyghe 2018	rs73975586	17	814243	A	6.70602
Colon/rectum	Huyghe 2018	rs1078643	17	10707241	A	6.86606
Colon/rectum	Huyghe 2018	rs983318	17	70413253	A	5.82828
Colon/rectum	Huyghe 2018	rs75954926	17	81061048	G	8.71145
Colon/rectum	Schmit 2018	rs4939827	18	46453463	T	11.4177
Colon/rectum	Huyghe 2018	rs34797592	19	16417198	T	6.24641
Colon/rectum	Huyghe 2018	rs28840750	19	33519927	T	9.91178
Colon/rectum	Huyghe 2018	rs73068325	19	59079096	T	5.48223
Colon/rectum	Huyghe 2018	rs189583	20	6376457	G	9.79356
Colon/rectum	Huyghe 2018	rs994308	20	6603622	C	8.65803
Colon/rectum	Schmit 2018	rs4813802	20	6699595	G	6.07498
Colon/rectum	Huyghe 2018	rs28488	20	6762221	T	6.66761
Colon/rectum	Huyghe 2018	rs11087784	20	7740976	G	7.30857
Colon/rectum	Schmit 2018	rs2295444	20	33173883	C	5.91593
Colon/rectum	Huyghe 2018	rs6031311	20	42666475	T	5.79579
Colon/rectum	Huyghe 2018	rs6066825	20	47340117	A	7.80607
Colon/rectum	Huyghe 2018	rs6067417	20	48983697	C	6.61562
Colon/rectum	Huyghe 2018	rs6063514	20	49055318	C	7.16818
Colon/rectum	Huyghe 2018	rs1741640	20	60932414	C	10.6928
Colon/rectum	Huyghe 2018	rs2738783	20	62308612	T	5.4549
Endometrium	Chen 2016	rs1740828	6	21649085	G	5.58853
Endometrium	Chen 2016	rs2797160	6	126010116	A	7.25421
Endometrium	Cheng 2016	rs4733613	8	129599278	C	5.92674
Endometrium	Painter 2018	rs2475335	9	10260263	T	5.4549
Endometrium	Chen 2016	rs9600103	13	73811879	A	6.94592
Endometrium	Cheng 2016	rs2498796	14	105243220	A	5.51189
Endometrium	Cheng 2016	rs937213	15	40322124	C	5.6331
Endometrium	Cheng 2016	rs2414098	15	51537806	C	7.2393
Endometrium	Cheng 2016	rs11263763	17	36103565	A	8.9771
Kidney	Scelo 2017	rs4381241	1	50907438	C	6.2917
Kidney	Henrion 2015	rs3845536	1	165650787	C	5.58777
Kidney	Scelo 2017	rs11894252	2	46533376	T	7.90404
Kidney	Henrion 2015	rs4953346	2	46558208	G	5.83937
Kidney	Scelo 2017	rs6755594	2	46589295	G	6.33719
Kidney	Scelo 2017	rs12105918	2	145208193	C	5.88838
Kidney	Scelo 2017	rs67311347	3	40533243	G	5.57327
Kidney	Scelo 2017	rs10936602	3	169536637	T	5.75161
Kidney	Scelo 2017	rs234043	3	172313367	C	5.48649
Kidney	Scelo 2017	rs7697932	4	101005318	G	5.85746
Kidney	Scelo 2017	rs2241261	8	22876739	T	5.82242
Kidney	Scelo 2017	rs11813268	10	105682296	T	5.49487
Kidney	Scelo 2017	rs7105934	11	69239741	G	9.65033
Kidney	Scelo 2017	rs74911261	11	108357137	A	6.35755
Kidney	Scelo 2017	rs718314	12	26453283	G	8.21065
Kidney	Scelo 2017	rs4765623	12	125320850	T	6.98741
Kidney	Scelo 2017	rs8007348	14	73272730	A	6.55193
Kidney	Scelo 2017	rs4903064	14	73279420	C	10.1903
Kidney	Scelo 2017	rs714024	22	47013535	C	5.58404
Leukemia	Law 2017 Nat Comm	rs34676223	1	23943735	C	9.88086
Leukemia	Law 2017 Nat Comm	rs41271473	1	228880296	G	6.45814
Leukemia	Berndt 2013	rs3770745	2	37596089	T	5.64209
Leukemia	Berndt 2016	rs13395354	2	111600519	C	9.92503
Leukemia	Law 2017 Nat Comm	rs1002015	2	111616619	C	9.96223
Leukemia	Berndt 2016	rs17483466	2	111797458	G	10.9462
Leukemia	Law 2017 Nat Comm	rs6708784	2	111927379	G	10.3929
Leukemia	Vijayakrishnan 2018	rs17481869	2	146124454	A	5.53013
Leukemia	Law 2017 Nat Comm	rs7558911	2	202023949	A	6.56945
Leukemia	Berndt 2016	rs13397985	2	231091223	G	12.2238
Leukemia	Law 2017 Nat Comm	rs3755397	2	242294913	G	6.81418
Leukemia	Berndt 2016	rs9880772	3	27777779	A	6.67046
Leukemia	Berndt 2016	rs10936599	3	169492101	C	6.80086
Leukemia	Law 2017 Nat Comm	rs9815073	3	188115682	C	5.58929
Leukemia	Ellinghaus 2012	rs17505102	3	189401776	G	5.7497
Leukemia	Law 2017 Nat Comm	rs71597109	4	102741002	C	6.41919
Leukemia	Berndt 2013	rs898518	4	109016824	A	6.24493
Leukemia	Speedy 2014	rs6858698	4	114683844	C	5.92781
Leukemia	Law 2017 Nat Comm	rs57214277	4	185254772	T	5.50508
Leukemia	Speedy 2014	rs10069690	5	1279790	T	6.4498
Leukemia	Law 2017 Nat Comm	rs7705526	5	1285974	A	6.19308
Leukemia	Berndt 2016	rs872071	6	411064	G	12.5601
Leukemia	Law 2017 Sci Rep	rs9392017	6	442357	G	5.81592
Leukemia	Law 2017 Nat Comm	rs73718779	6	2969278	T	5.69831
Leukemia	Speedy 2014	rs926070	6	32257566	A	5.49218
Leukemia	Law 2017 Nat Comm	rs9271176	6	32578127	G	9.21338
Leukemia	Berndt 2016	rs9273012	6	32611641	G	5.84032
Leukemia	Berndt 2013	rs9273363	6	32626272	A	6.34391
Leukemia	Law 2017 Nat Comm	rs210143	6	33546930	C	8.36983
Leukemia	Law 2017 Nat Comm	rs3800461	6	34616322	C	5.61462
Leukemia	Speedy 2014	rs2236256	6	154478440	C	6.40538
Leukemia	Xu 2013	rs12719039	7	50418949	T	5.62641
Leukemia	Vijayakrishnan 2018	rs10230978	7	50477144	A	15.8314
Leukemia	Xu 2013	rs10899736	7	50546925	G	6.65937
Leukemia	Xu 2013	rs6951648	7	50567493	A	5.47279
Leukemia	Xu 2013	rs7808025	7	50576903	A	6.55592
Leukemia	Berndt 2016	rs17246404	7	124462661	C	5.80648
Leukemia	Speedy 2014	rs2511714	8	103578874	G	5.93716
Leukemia	Law 2017 Nat Comm	rs2456449	8	128192981	G	7.8091
Leukemia	Vijayakrishnan 2018	rs28665337	8	130194104	A	5.89008
Leukemia	Vijayakrishnan 2018	rs3731249	9	21970916	T	10.9051
Leukemia	Sherborne 2010	rs3731217	9	21984661	C	6.64608
Leukemia	Vijayakrishnan 2018	rs1333034	9	22044122	C	8.03589
Leukemia	Hungate 2016	rs77283072	9	22060833	A	5.46728
Leukemia	Law 2017 Nat Comm	rs1679013	9	22206987	C	6.24493
Leukemia	Perez-Andreu 2013	rs3824662	10	8104208	A	7.64013
Leukemia	Xu 2013	rs4266962	10	22341574	G	5.47602
Leukemia	Vijayakrishnan 2018	rs11013051	10	22856279	C	6.88156
Leukemia	Wiemels 2018	rs7089424	10	63752159	G	13.8673
Leukemia	Xu 2013	rs7087125	10	63773039	C	6.74985
Leukemia	Berndt 2016	rs4406737	10	90759724	G	8.95955
Leukemia	Vijayakrishnan 2018	rs12779301	10	126292655	C	6.86541
Leukemia	Law 2017 Nat Comm	rs2651823	11	2321650	A	6.56395
Leukemia	Law 2017 Nat Comm	rs61904987	11	113517203	T	6.67573
Leukemia	Berndt 2016	rs735665	11	123361397	A	16.6206
Leukemia	Berndt 2016	rs2953196	11	123368333	G	8.10124
Leukemia	Vijayakrishnan 2017	rs4762284	12	96612762	T	5.76003
Leukemia	Sava 2015	rs10735079	12	113380008	G	5.58478
Leukemia	Trevino 2009	rs2089222	12	117002658	A	5.68606
Leukemia	Vijayakrishnan 2018	rs2239630	14	23589349	A	9.48388
Leukemia	Clay-Gilmour 2017	rs189434316	14	92697912	T	5.81676
Leukemia	Berndt 2016	rs539846	15	40397936	T	6.17491
Leukemia	Berndt 2016	rs7169431	15	56340896	A	6.43072
Leukemia	Law 2017 Nat Comm	rs142215530	15	56777691	G	8.73392
Leukemia	Berndt 2016	rs7176508	15	70018990	A	12.0653
Leukemia	Law 2017 Nat Comm	rs391855	16	85928621	T	11.1003
Leukemia	Berndt 2016	rs305061	16	85975659	T	6.00443
Leukemia	Law 2017 Nat Comm	rs1036935	18	47843534	A	5.52633
Leukemia	Berndt 2016	rs7231647	18	57628926	A	5.82858
Leukemia	Berndt 2013	rs4987855	18	60793549	C	6.99461
Leukemia	Berndt 2016	rs4987852	18	60793921	C	7.17944
Leukemia	Law 2017 Nat Comm	rs7254272	19	4069119	A	5.46344
Leukemia	Law 2017 Nat Comm	rs874460	19	47176752	C	5.52104
Leukemia	Di Bernardo 2008	rs11083846	19	47207654	A	5.88586
Leukemia	Law 2017 Nat Comm	rs140522	22	50971266	T	5.94887
Lung	McKay 2017	rs71658797	1	77967507	A	6.66098
Lung	McKay 2017	rs13080835	3	189357199	G	6.84875
Lung	Byun 2018	rs71603396	4	18012035	A	6.02132
Lung	McKay 2017	rs13156167	5	1275857	C	6.46396
Lung	McKay 2017	rs56345976	5	1276873	G	6.99781
Lung	McKay 2017	rs33961405	5	1277577	G	7.68333
Lung	McKay 2017	rs7705526	5	1285974	A	8.834
Lung	McKay 2017	rs2853677	5	1287194	G	8.72508
Lung	McKay 2017	rs148297846	5	1298017	A	5.6914
Lung	McKay 2017	rs62329683	5	1299087	T	6.30403
Lung	McKay 2017	rs112401627	5	1300269	A	6.29724
Lung	McKay 2017	rs4635969	5	1308552	G	9.56067
Lung	McKay 2017	rs380286	5	1320247	G	11.8796
Lung	McKay 2017	rs410805	5	1323196	T	8.22208
Lung	McKay 2017	rs55901723	5	1342154	T	7.35495
Lung	McKay 2017	rs40183	5	1348352	G	5.84751
Lung	McKay 2017	rs6889886	5	1358822	C	6.10315
Lung	McKay 2017	rs806794	6	26200677	A	6.12375
Lung	McKay 2017	rs3999544	6	26285867	C	6.42256
Lung	McKay 2017	rs9467711	6	26332605	C	5.66042
Lung	McKay 2017	rs6912292	6	26511805	A	5.57327
Lung	McKay 2017	rs116461399	6	28796071	C	7.12914
Lung	McKay 2017	rs116045192	6	29272012	T	5.60191
Lung	McKay 2017	rs114924489	6	29468809	G	5.59082
Lung	McKay 2017	rs114050064	6	29698821	C	5.83343
Lung	McKay 2017	rs115813114	6	29766085	C	6.35755
Lung	McKay 2017	rs111597677	6	29829251	C	8.27921
Lung	McKay 2017	rs115960997	6	29902109	A	5.68088
Lung	McKay 2017	rs116405142	6	30066031	G	5.96949
Lung	McKay 2017	rs115993819	6	30074163	A	6.11526
Lung	McKay 2017	rs142696802	6	30190040	T	6.17853
Lung	McKay 2017	rs116074010	6	30391975	T	5.87338
Lung	McKay 2017	rs115915654	6	30769726	T	5.4999
Lung	McKay 2017	rs116552815	6	30855907	A	5.60942
Lung	McKay 2017	rs114103504	6	31002452	A	5.91643
Lung	McKay 2017	rs115669859	6	31010200	A	6.28636
Lung	McKay 2017	rs182364552	6	31069841	A	6.04012
Lung	McKay 2017	rs3130552	6	31082127	A	6.20731
Lung	McKay 2017	rs116651383	6	31138910	C	7.09538
Lung	McKay 2017	rs115681412	6	31140741	G	5.8777
Lung	McKay 2017	rs141707415	6	31239681	A	5.92048
Lung	McKay 2017	rs111324505	6	31242082	T	5.76616
Lung	McKay 2017	rs115494074	6	31313030	T	6.52993
Lung	McKay 2017	rs139850307	6	31324586	C	6.34391
Lung	McKay 2017	rs2249935	6	31327178	A	5.55793
Lung	McKay 2017	rs115471405	6	31335647	C	5.59948
Lung	McKay 2017	rs115595430	6	31346445	T	5.89398
Lung	McKay 2017	rs114965247	6	31350303	G	5.75237
Lung	McKay 2017	rs139089278	6	31373174	T	6.17563
Lung	McKay 2017	rs114279165	6	31425499	G	6.0251
Lung	McKay 2017	rs116822326	6	31434111	G	8.90601
Lung	McKay 2017	rs115441327	6	31613739	C	5.83404
Lung	McKay 2017	rs2763981	6	31840021	T	5.99619
Lung	McKay 2017	rs652888	6	31851234	G	6.557
Lung	McKay 2017	rs114676850	6	32208324	T	5.84952
Lung	McKay 2017	rs9270868	6	32571117	G	7.09863
Lung	McKay 2017	rs116080888	6	32586236	C	6.60935
Lung	McKay 2017	rs113574092	6	32586787	G	5.91248
Lung	McKay 2017	rs35867827	6	32592068	T	5.58702
Lung	McKay 2017	rs190788477	6	32597561	A	6.84144
Lung	McKay 2017	rs115566240	6	32601718	C	5.80207
Lung	McKay 2017	rs9272307	6	32603886	T	5.61374
Lung	McKay 2017	rs1048372	6	32610436	C	6.78264
Lung	McKay 2017	rs9273429	6	32627456	A	5.60942
Lung	McKay 2017	rs114830752	6	32682812	A	5.93547
Lung	McKay 2017	rs116036768	6	32747542	G	5.81317
Lung	McKay 2017	rs7383287	6	32783086	G	6.4498
Lung	McKay 2017	rs239935	6	167411788	G	5.68738
Lung	McKay 2017	rs11780471	8	27344719	G	5.64107
Lung	McKay 2017	rs4236709	8	32410110	G	6.42953
Lung	McKay 2017	rs885518	9	21830157	G	6.14552
Lung	McKay 2017	rs62560775	9	22052068	G	5.9801
Lung	Timofeeva 2012	rs1333040	9	22083404	C	5.58929
Lung	McKay 2017	rs11591710	10	105687632	C	6.5488
Lung	McKay 2017	rs7943272	11	118096028	C	5.82474
Lung	McKay 2017	rs17121997	11	118131049	T	6.03908
Lung	McKay 2017	rs7953330	12	998819	G	6.87729
Lung	McKay 2017	rs11064614	12	1064881	A	6.22388
Lung	McKay 2017	rs56404467	13	32839990	A	5.79978
Lung	Rafnar 2011	rs748404	15	43559231	T	6.09418
Lung	McKay 2017	rs66759488	15	47577451	A	5.59787
Lung	McKay 2017	rs8031813	15	49253961	A	5.47848
Lung	McKay 2017	rs7359317	15	49276416	G	5.75141
Lung	McKay 2017	rs146782107	15	49366480	T	7.68416
Lung	McKay 2017	rs4887059	15	78782095	T	14.1823
Lung	Timofeeva 2012	rs3885951	15	78825917	G	7.4283
Lung	McKay 2017	rs55781567	15	78857986	G	21.6345
Lung	McKay 2017	rs56219480	15	78864024	C	6.03598
Lung	McKay 2017	rs2229961	15	78880752	A	7.53166
Lung	McKay 2017	rs3743078	15	78894759	G	16.5208
Lung	McKay 2017	rs77438700	15	78906637	A	8.1072
Lung	McKay 2017	rs8192479	15	78909398	T	5.58853
Lung	McKay 2017	rs17487514	15	78953785	T	12.5857
Lung	McKay 2017	rs143527274	15	78953924	C	6.65309
Lung	McKay 2017	rs148832167	15	79018698	A	9.13518
Lung	McKay 2017	rs12905116	15	79042734	A	8.33903
Lung	McKay 2017	rs3861180	15	79043393	G	6.95245
Lung	McKay 2017	rs112827102	15	79058968	T	6.21174
Lung	McKay 2017	rs28450923	15	79065557	A	5.72245
Lung	McKay 2017	rs36061084	15	79074253	A	11.62
Lung	McKay 2017	rs7182809	15	79105106	C	5.69691
Lung	McKay 2017	rs77719127	15	79110783	T	7.36361
Lung	McKay 2017	rs11072811	15	79132330	A	7.74685
Lung	Timofeeva 2012	rs1551821	18	42866470	A	6.41589
Lung	McKay 2017	rs11879413	19	41337923	C	5.90814
Lung	McKay 2017	rs56113850	19	41353107	C	9.0279
Lung	McKay 2017	rs67210567	19	41357457	G	5.54379
Lung	McKay 2017	rs41309931	20	62326579	T	6.06617
Lung	Wang 2008	rs504022	21	44731138	T	8.29238
Melanoma	MacGregor 2011	rs7412746	1	150860471	T	6.48286
Melanoma	Law 2015	rs6750047	2	38276549	A	6.1262
Melanoma	Barrett 2011	rs13016963	2	202162811	A	6.13344
Melanoma	Barrett 2011	rs401681	5	1322087	T	5.54261
Melanoma	Ransohoff 2017	rs35407	5	33946571	G	9.63662
Melanoma	Ransohoff 2017	rs62389423	6	421281	A	7.45277
Melanoma	Law 2015	rs6914598	6	21163919	C	5.56914
Melanoma	Law 2015	rs1636744	7	16984280	T	6.0149
Melanoma	Ransohoff 2017	rs201131773	9	21803880	C	8.47259
Melanoma	Law 2015	rs10739221	9	109060830	T	6.51853
Melanoma	Law 2015	rs2995264	10	105668843	G	5.98231
Melanoma	Law 2015	rs498136	11	69367118	A	7.15611
Melanoma	Bishop 2009	rs1393350	11	89011046	A	7.62661
Melanoma	Barrett 2011	rs1801516	11	108175462	G	5.91102
Melanoma	Law 2015	rs4778138	15	28335820	A	6.69209
Melanoma	Iles 2013	rs16953002	16	54114824	A	6.95206
Melanoma	Bishop 2009	rs7188458	16	89726484	A	7.11005
Melanoma	Ransohoff 2017	rs1805007	16	89986117	T	12.726
Melanoma	Amos 2011	rs4785751	16	90029417	G	6.44845
Melanoma	Ransohoff 2017	rs4785763	16	90066936	A	9.87753
Melanoma	Brown 2008	rs17305657	20	31806588	C	6.29023
Melanoma	Ransohoff 2017	rs6059655	20	32665748	A	9.88086
Melanoma	Barrett 2011	rs45430	21	42746081	T	5.93716
Melanoma	Song 2014	rs132985	22	38563471	C	6.03496
NHL	Cerhan 2014	rs79480871	2	24694472	T	5.48097
NHL	Cerhan 2014	rs9831894	3	121800487	A	5.92728
NHL	Cerhan 2014	rs2681416	3	121817613	A	6.15793
NHL	Skibola 2014	rs6444305	3	188299902	G	6.45253
NHL	Cerhan 2014	rs116446171	6	484453	G	9.48912
NHL	Cerhan 2014	rs9258811	6	29832526	T	5.75333
NHL	Skibola 2014	rs6457327	6	31074030	C	6.60557
NHL	Cerhan 2014	rs2523607	6	31322790	A	6.33328
NHL	Vijai 2015	rs9461741	6	32370587	C	7.85651
NHL	Skibola 2014	rs12195582	6	32444544	T	21.2272
NHL	Skibola 2014	rs10484561	6	32665420	G	13.2401
NHL	Skibola 2014	rs2621416	6	32741868	C	9.41003
NHL	Skibola 2014	rs241447	6	32796751	C	7.51994
NHL	Cerhan 2014	rs13255292	8	129076573	T	7.13078
NHL	Cerhan 2014	rs4733601	8	129269466	A	6.61844
NHL	Vijai 2013	rs12289961	11	58060192	T	5.49577
NHL	Skibola 2014	rs4938573	11	118741842	C	9.14818
NHL	Skibola 2014	rs4937362	11	128492739	T	6.52589
NHL	Skibola 2014	rs17749561	18	60783211	G	6.13946
Oral cavity/pharyx	Lesseur 2016	rs6547741	2	27855924	G	5.49218
Oral cavity/pharyx	McKay 2011	rs1494961	4	84374480	C	5.73073
Oral cavity/pharyx	Lesseur 2016	rs1229984	4	100239319	C	7.17558
Oral cavity/pharyx	McKay 2011	rs971074	4	100341861	C	8.31729
Oral cavity/pharyx	Lesseur 2016	rs467095	5	1336221	C	5.88838
Oral cavity/pharyx	Lesseur 2016	rs10462706	5	1343794	C	6.09418
Oral cavity/pharyx	Lesseur 2016	rs9271378	6	32587300	G	6.06133
Oral cavity/pharyx	Lesseur 2016	rs17612900	6	32620838	C	5.90624
Oral cavity/pharyx	Lesseur 2016	rs28746817	6	32633287	T	6.14513
Oral cavity/pharyx	Lesseur 2016	rs9274574	6	32635219	A	5.7791
Oral cavity/pharyx	Lesseur 2016	rs3828805	6	32636137	G	7.44357
Oral cavity/pharyx	Lesseur 2016	rs2095144	9	22060136	A	5.79261
Oral cavity/pharyx	Lesseur 2016	rs928674	9	133952024	G	5.60438
Oral cavity/pharyx	McKay 2011	rs4767364	12	112521448	A	5.612
Ovary	Kuchenbaecker 2015	rs56318008	1	22470407	T	5.7771
Ovary	Kuchenbaecker 2015	rs12023270	1	38086578	C	6.56226
Ovary	Goode 2010	rs12131772	1	77883671	G	5.47807
Ovary	Phelan 2017	rs2165109	2	111818658	C	5.61638
Ovary	Phelan 2017	rs752590	2	113972945	G	7.02118
Ovary	Phelan 2017	rs6755777	2	177043226	T	7.90404
Ovary	Phelan 2017	rs112071820	3	138849110	GCCAGATTCAGAAT	7.38627
Ovary	Phelan 2017	rs62274041	3	156435640	A	15.969
Ovary	Phelan 2017	rs9870207	3	190525516	A	5.4712
Ovary	Kuchenbaecker 2015	rs17329882	4	119949960	C	5.67339
Ovary	Couch 2013	rs4691139	4	165908721	G	5.51948
Ovary	Phelan 2017	rs13113999	4	167187046	T	5.46192
Ovary	Phelan 2017	rs10069690	5	1279790	T	5.51845
Ovary	Phelan 2017	rs7705526	5	1285974	A	6.17635
Ovary	Kuchenbaecker 2015	rs116133110	6	28480635	T	5.54144
Ovary	Phelan 2017	rs150293538	8	77320354	C	5.99539
Ovary	Phelan 2017	8:82668818	8	82668818	G	6.24382
Ovary	Phelan 2017	rs9886651	8	128817883	G	6.00785
Ovary	Phelan 2017	rs1400482	8	129541931	G	10.515
Ovary	Song 2009	rs1339552	9	16848790	C	6.42953
Ovary	Phelan 2017	rs10962692	9	16915874	G	16.8918
Ovary	Phelan 2017	rs320203	9	104943226	C	5.63604
Ovary	Phelan 2017	9:136138765	9	136138765	G	6.75282
Ovary	Phelan 2017	rs144962376	10	21878831	T	6.60297
Ovary	Phelan 2017	rs7902587	10	105694301	T	5.49041
Ovary	Phelan 2017	rs7953249	12	121403724	G	6.23597
Ovary	Kuchenbaecker 2015	rs8044477	16	58976591	A	5.73073
Ovary	Kuchenbaecker 2015	chr17:29181220:I	17	29181220	A	6.18025
Ovary	Phelan 2017	rs7405776	17	36093022	G	6.3775
Ovary	Phelan 2017	rs1879586	17	43567337	G	9.01437
Ovary	Phelan 2017	rs7207826	17	46500673	C	8.49673
Ovary	Rafnar 2011	rs12938171	17	59980355	A	7.02768
Ovary	Phelan 2017	rs8098244	18	21405553	A	5.49577
Ovary	Phelan 2017	rs4808075	19	17390291	C	9.03908
Ovary	Phelan 2017	rs688187	19	39732752	A	9.79356
Ovary	Phelan 2017	rs6005807	22	28934313	C	5.86358
Pancreas	Klein 2018	rs13303010	1	894573	G	7.46453
Pancreas	Klein 2018	rs2816938	1	199985368	A	7.87675
Pancreas	Klein 2018	rs3790844	1	200007432	A	8.06015
Pancreas	Childs 2015	rs1486134	2	67639769	G	5.91297
Pancreas	Childs 2015	rs9854771	3	189508471	G	5.58404
Pancreas	Klein 2018	rs2736098	5	1294086	C	7.78703
Pancreas	Zhang 2016	rs35226131	5	1295373	C	5.64005
Pancreas	Klein 2018	rs401681	5	1322087	T	8.31314
Pancreas	Klein 2018	rs17688601	7	40866663	C	5.713
Pancreas	Klein 2018	rs73328514	7	47488569	A	5.47602
Pancreas	Klein 2018	rs6971499	7	130680521	T	7.48039
Pancreas	Klein 2018	rs2941471	8	76470404	A	6.17539
Pancreas	Klein 2018	rs10094872	8	128719884	T	6.08159
Pancreas	Klein 2018	rs10991043	9	106797388	C	5.53683
Pancreas	Klein 2018	rs505922	9	136149229	C	10.7301
Pancreas	Klein 2018	rs9581943	13	28493997	A	7.52882
Pancreas	Klein 2018	rs9543325	13	73916628	C	9.79188
Pancreas	Klein 2018	rs7190458	16	75263661	A	6.76976
Pancreas	Klein 2018	rs4795218	17	36078510	G	5.68346
Pancreas	Klein 2018	rs7214041	17	70401476	T	7.74591
pancreas	Klein 2018	rs1517037	18	56878274	C	5.52579
Pancreas	Wolpin 2014	rs16986825	22	29300306	T	5.70259
Prostate	Al Olama 2014	rs636291	1	10556097	A	5.60355
Prostate	Schumacher 2018	rs56391074	1	88210715	AT	5.64005
Prostate	Schumacher 2018	rs17599629	1	150658287	G	6.80795
Prostate	Schumacher 2018	rs1218582	1	154834183	G	5.73765
Prostate	Schumacher 2018	rs4245739	1	204518842	A	10.1534
Prostate	Al Olama 2014	rs1775148	1	205757824	C	5.4999
Prostate	Schumacher 2018	rs62106670	2	8597123	T	5.78854
Prostate	Eeles 2013	rs11902236	2	10117868	T	5.55102
Prostate	Schumacher 2018	rs9287719	2	10710730	C	8.36523
Prostate	Schumacher 2018	rs9306895	2	20878153	C	9.4593
Prostate	Schumacher 2018	rs1465618	2	43553949	T	8.75179
Prostate	Schumacher 2018	rs721048	2	63131731	A	9.64825
Prostate	Berndt 2015	rs2430386	2	63178111	T	6.82101
Prostate	Schumacher 2018	rs74702681	2	66652885	T	5.99781
Prostate	Schumacher 2018	rs10187424	2	85794297	T	9.30821
Prostate	Schumacher 2018	rs11691517	2	111893096	T	6.95603
Prostate	Hoffmann 2015	rs13016083	2	148570945	T	5.65048
Prostate	Schumacher 2018	rs12621278	2	173311553	A	13.6437
Prostate	Schumacher 2018	rs34925593	2	174234547	C	5.5535
Prostate	Fehringer 2016	rs13016963	2	202162811	G	5.62087
Prostate	Schumacher 2018	rs2292884	2	238443226	G	6.61562
Prostate	Schumacher 2018	rs3771570	2	242382864	T	7.71604
Prostate	Schumacher 2018	rs2660753	3	87110674	T	9.38486
Prostate	Schumacher 2011	rs7629490	3	87241497	T	6.36921
Prostate	Schumacher 2018	rs1283104	3	106962521	G	5.75237
Prostate	Schumacher 2018	rs7611694	3	113275624	A	10.343
Prostate	Schumacher 2018	rs10934853	3	128038373	A	11.3155
Prostate	Kote-Jarai 2011	rs6763931	3	141102833	A	5.612
Prostate	Schumacher 2018	rs182314334	3	152004202	T	6.60042
Prostate	Schumacher 2018	rs142436749	3	169093100	G	5.85746
Prostate	Berndt 2015	rs71277158	3	169999216	T	7.46675
Prostate	Schumacher 2018	rs10936632	3	170130102	A	12.1927
Prostate	Al Olama 2014	rs10009409	4	73855253	T	6.35384
Prostate	Schumacher 2018	rs1894292	4	74349158	G	7.82198
Prostate	Schumacher 2018	rs12500426	4	95514609	A	8.65111
Prostate	Schumacher 2018	rs17021918	4	95562877	C	10.2337
Prostate	Schumacher 2018	rs7679673	4	106061534	C	14.8134
Prostate	Fehringer 2016	rs6825684	4	106084643	G	5.56914
Prostate	Schumacher 2018	rs2242652	5	1280028	G	15.2007
Prostate	Schumacher 2018	rs12653946	5	1895829	T	9.58133
Prostate	Schumacher 2018	rs2121875	5	44365545	C	5.67339
Prostate	Schumacher 2018	rs10793821	5	133836209	T	6.55947
Prostate	Eeles 2013	rs6869841	5	172939426	T	5.46496
Prostate	Schumacher 2018	rs4976790	5	177968915	T	5.79828
Prostate	Schumacher 2018	rs4713266	6	11219030	C	6.4747
Prostate	Al Olama 2014	rs115457135	6	30073776	A	5.62087
Prostate	Schumacher 2018	rs12665339	6	30601232	G	5.82828
Prostate	Kote-Jarai 2011	rs130067	6	31118511	G	5.53013
Prostate	Schumacher 2018	rs3096702	6	32192331	A	6.81388
Prostate	Schumacher 2018	rs3129859	6	32400939	G	7.09431
Prostate	Schumacher 2018	rs9296068	6	32988695	T	5.68606
Prostate	Schumacher 2018	rs9469899	6	34793124	A	5.83747
Prostate	Schumacher 2018	rs1983891	6	41536427	T	9.32309
Prostate	Schumacher 2018	rs4711748	6	43694598	T	5.51948
Prostate	Schumacher 2018	rs9443189	6	76495882	A	5.46306
Prostate	Schumacher 2018	rs2273669	6	109285189	G	6.28877
Prostate	Schumacher 2018	rs339331	6	117210052	T	9.64131
Prostate	Schumacher 2018	rs1933488	6	153441079	A	9.43261
Prostate	Marzec 2016	rs651164	6	160581374	G	8.94769
Prostate	Hoffmann 2015	rs4646284	6	160581543	TG	6.52722
Prostate	Schumacher 2018	rs9364554	6	160833664	T	11.9786
Prostate	Schumacher 2018	rs138004030	6	170475879	G	5.55041
Prostate	Schumacher 2018	rs12155172	7	20994491	A	9.82148
Prostate	Schumacher 2018	rs10486567	7	27976563	G	14.1452
Prostate	Schumacher 2018	rs17621345	7	40875192	A	7.49362
Prostate	Schumacher 2018	rs56232506	7	47437244	A	6.76864
Prostate	Schumacher 2018	rs6465657	7	97816327	C	12.6868
Prostate	Schumacher 2018	rs2928679	8	23438975	A	6.71351
Prostate	Schumacher 2018	rs1512268	8	23526463	T	16.0437
Prostate	Schumacher 2018	rs11135910	8	25892142	T	7.14197
Prostate	Schumacher 2018	rs12543663	8	127924659	C	12.9422
Prostate	Schumacher 2011	rs1487232	8	128005247	A	5.68606
Prostate	Schumacher 2018	rs10086908	8	128011937	T	14.4728
Prostate	Hoffmann 2015	rs1016343	8	128093297	T	9.40109
Prostate	Schumacher 2011	rs13252298	8	128095156	A	6.92052
Prostate	Schumacher 2018	rs16901979	8	128124916	A	21.8231
Prostate	Marzec 2016	rs16902094	8	128320346	G	9.93171
Prostate	Schumacher 2018	rs620861	8	128335673	G	16.7586
Prostate	Schumacher 2018	rs6983267	8	128413305	G	25.3052
Prostate	Schumacher 2011	rs6999921	8	128440928	G	5.78159
Prostate	Schumacher 2011	rs1447293	8	128472320	C	5.92621
Prostate	Schumacher 2018	rs1447295	8	128485038	A	28.5797
Prostate	Schumacher 2018	rs1048169	9	19055965	C	7.49759
Prostate	Schumacher 2018	rs17694493	9	22041998	G	6.33984
Prostate	Schumacher 2018	rs10122495	9	34049779	T	5.68606
Prostate	Schumacher 2018	rs1182	9	132576060	A	6.09418
Prostate	Schumacher 2018	rs141536087	10	854691	GCGCA	7.14499
Prostate	Schumacher 2018	rs76934034	10	46082985	T	7.65063
Prostate	Schumacher 2018	rs10993994	10	51549496	T	25.8522
Prostate	Schumacher 2018	rs1935581	10	90195149	C	5.80336
Prostate	Schumacher 2018	rs3850699	10	104414221	A	8.08932
Prostate	Nam 2011	rs10749408	10	122967526	T	6.63706
Prostate	Nam 2011	rs11199874	10	123032519	G	6.51643
Prostate	Schumacher 2018	rs4962416	10	126696872	C	6.67935
Prostate	Schumacher 2018	rs1881502	11	1507512	T	5.78159
Prostate	Schumacher 2018	rs7127900	11	2233574	A	17.4298
Prostate	Schumacher 2018	rs61890184	11	7547587	A	5.8008
Prostate	Schumacher 2018	rs2277283	11	61908440	C	6.29878
Prostate	Schumacher 2018	rs12785905	11	66951965	C	5.77272
Prostate	Marzec 2016	rs12418451	11	68935419	A	8.62499
Prostate	Marzec 2016	rs11228565	11	68978580	A	12.2888
Prostate	Schumacher 2018	rs7931342	11	68994497	G	19.7404
Prostate	Schumacher 2011	rs11228594	11	69023087	A	6.08024
Prostate	Schumacher 2011	rs7940107	11	69027770	A	5.4623
Prostate	Schumacher 2018	rs11290954	11	76260543	AC	7.17183
Prostate	Schumacher 2018	rs11568818	11	102401661	T	9.03107
Prostate	Schumacher 2018	rs1800057	11	108143456	G	5.76636
Prostate	Schumacher 2018	rs11214775	11	113807181	G	7.8581
Prostate	Schumacher 2018	rs878987	11	134266372	G	5.45856
Prostate	Schumacher 2018	rs2066827	12	12871099	T	5.97506
Prostate	Schumacher 2018	rs10845938	12	14416918	G	7.13329
Prostate	Schumacher 2018	rs80130819	12	48419618	A	6.71351
Prostate	Schumacher 2018	rs10875943	12	49676010	C	7.92399
Prostate	Schumacher 2018	rs902774	12	53273904	A	11.6755
Prostate	Schumacher 2018	rs7968403	12	65012824	T	6.96011
Prostate	Schumacher 2018	rs5799921	12	90160530	GA	6.85766
Prostate	Schumacher 2018	rs1270884	12	114685571	A	8.81471
Prostate	Schumacher 2018	rs7295014	12	133067989	G	6.11759
Prostate	Lange 2014	rs11839053	13	107063042	C	6.1316
Prostate	Schumacher 2018	rs1004030	14	23305649	T	5.66156
Prostate	Schumacher 2018	rs11629412	14	37138294	C	7.01497
Prostate	Schumacher 2018	rs8008270	14	53372330	C	8.08145
Prostate	Al Olama 2014	rs7153648	14	61122526	C	5.99781
Prostate	Hoffmann 2015	rs34582366	14	61933357	G	5.68606
Prostate	Schumacher 2018	rs7141529	14	69126744	C	6.39552
Prostate	Al Olama 2014	rs8014671	14	71092256	G	5.68606
Prostate	Schumacher 2018	rs4924487	15	40922915	C	5.68606
Prostate	Nam 2011	rs1994198	15	46653167	T	5.76429
Prostate	Schumacher 2018	rs33984059	15	56385868	A	5.71454
Prostate	Schumacher 2018	rs11863709	16	57654576	C	6.72139
Prostate	Al Olama 2014	rs12051443	16	71691329	A	5.54144
Prostate	Schumacher 2018	rs684232	17	618965	C	10.1245
Prostate	Schumacher 2018	rs28441558	17	7803118	C	8.30479
Prostate	Schumacher 2018	rs142444269	17	30098749	C	6.28877
Prostate	Schumacher 2018	rs11649743	17	36074979	G	11.9228
Prostate	Schumacher 2018	rs4430796	17	36098040	A	24.5052
Prostate	Schumacher 2018	rs11650494	17	47345186	A	6.82006
Prostate	Schumacher 2018	rs2680708	17	56456120	G	5.65048
Prostate	Schumacher 2018	rs1859962	17	69108753	G	20.3077
Prostate	Schumacher 2018	rs28607662	18	53230859	C	5.5535
Prostate	Schumacher 2018	rs12956892	18	56746315	T	5.7749
Prostate	Schumacher 2018	rs10460109	18	73036165	T	5.51439
Prostate	Schumacher 2018	rs7241993	18	76773973	C	8.74152
Prostate	Schumacher 2018	rs11666569	19	17214073	C	5.76429
Prostate	Schumacher 2018	rs118005503	19	32167803	G	5.78387
Prostate	Schumacher 2018	rs8102476	19	38735613	C	11.335
Prostate	Schumacher 2018	rs11672691	19	41985587	G	9.98917
Prostate	Schumacher 2018	rs61088131	19	42700947	T	5.75237
Prostate	Knipe 2014	rs266849	19	51349090	A	6.82784
Prostate	Eeles 2008	rs266870	19	51351934	C	5.98988
Prostate	Schumacher 2018	rs2735839	19	51364623	G	14.4311
Prostate	Schumacher 2018	rs11480453	20	31347512	C	5.53013
Prostate	Schumacher 2018	rs12480328	20	49527922	T	6.86455
Prostate	Schumacher 2018	rs6091758	20	52455205	G	8.62517
Prostate	Schumacher 2018	rs2427345	20	61015611	C	5.52473
Prostate	Schumacher 2018	rs6062509	20	62362563	T	8.70774
Prostate	Schumacher 2018	rs1041449	21	42901421	G	6.30191
Prostate	Schumacher 2018	rs9625483	22	28888939	A	5.58038
Prostate	Schumacher 2018	rs58133635	22	40471188	T	6.91137
Prostate	Schumacher 2018	rs5759167	22	43500212	G	17.814
Prostate	Schumacher 2011	rs742134	22	43518275	G	5.82828
Testicular	Litchfield 2017	rs4240895	1	9713386	T	7.19601
Testicular	Litchfield 2017	rs2072499	1	156169610	G	6.36921
Testicular	Wang 2017	rs3790672	1	165873392	C	7.64132
Testicular	Litchfield 2017	rs7581030	2	71572455	C	6.6989
Testicular	Kanetsky 2009	rs3770112	2	182377541	A	5.45382
Testicular	Wang 2017	rs10510452	3	16625048	A	6.28119
Testicular	Litchfield 2015 Nat Comm	rs11705932	3	141818850	C	6.04436
Testicular	Litchfield 2017	rs1510272	3	156300724	C	7.05711
Testicular	Wang 2017	rs3755605	3	169756119	T	5.88966
Testicular	Litchfield 2017	rs6821144	4	76520651	G	6.68559
Testicular	Chung 2013	rs17021463	4	95224812	T	5.713
Testicular	Litchfield 2017	rs2720460	4	104054686	A	9.16842
Testicular	Litchfield 2017	rs4862848	4	188921440	A	7.04163
Testicular	Wang 2017	rs2736100	5	1286516	A	9.11747
Testicular	Wang 2017	rs4635969	5	1308552	A	10.818
Testicular	Ruark 2013	rs3805663	5	134366200	A	5.65483
Testicular	Wang 2017	rs4624820	5	141681788	A	14.2883
Testicular	Litchfield 2017	rs210138	6	33542538	G	12.7556
Testicular	Litchfield 2017	rs11155671	6	149972132	G	5.97506
Testicular	Litchfield 2017	rs12699477	7	1968953	C	7.20277
Testicular	Litchfield 2017	rs17689040	7	40920313	G	6.64174
Testicular	Wang 2017	rs11769858	7	158501492	T	5.58183
Testicular	Litchfield 2017	rs17153755	8	11611500	C	5.66156
Testicular	Litchfield 2017	rs7010162	8	70976505	C	5.47001
Testicular	Litchfield 2017	rs7040024	9	845516	A	14.1385
Testicular	Wang 2017	rs55873183	9	878563	G	9.96449
Testicular	Wang 2017	rs61408740	10	126274612	G	5.63506
Testicular	Litchfield 2015 Nat Comm	rs7107174	11	77997936	T	6.47155
Testicular	Litchfield 2017	rs648090	11	125071163	G	7.02118
Testicular	Ruark 2013	rs2900333	12	14653867	C	7.40719
Testicular	Litchfield 2017	rs4931000	12	32141495	A	6.71351
Testicular	Litchfield 2017	rs7315956	12	70563865	A	6.1316
Testicular	Litchfield 2017	rs3782181	12	88953561	A	24.1837
Testicular	Litchfield 2017	rs1009647	14	55880047	G	5.51948
Testicular	Wang 2017	rs12912292	15	56038707	A	6.75999
Testicular	Litchfield 2017	rs11071896	15	66821250	G	7.15446
Testicular	Litchfield 2017	rs56046484	15	85605427	G	5.46612
Testicular	Litchfield 2015 Nat Comm	rs4561483	16	11920037	A	5.65048
Testicular	Litchfield 2017	rs7404843	16	15530708	T	7.16288
Testicular	Wang 2017	rs8046148	16	50142944	G	5.92358
Testicular	Chung 2013	rs4888262	16	74670458	C	6.90138
Testicular	Litchfield 2017	rs55637647	16	88549264	G	5.93716
Testicular	Litchfield 2017	rs7501939	17	36101156	C	9.22635
Testicular	Litchfield 2017	rs9905704	17	56632543	T	9.20553
Testicular	Litchfield 2017	rs9966612	18	649311	A	6.23913
Testicular	Wang 2017	rs73019876	19	22267849	T	5.60857
Testicular	Wang 2017	rs58521262	19	23205184	G	7.53536
Testicular	Wang 2017	rs34601376	19	24050828	T	6.67935
Testicular	Litchfield 2017	rs2241024	19	28257393	G	8.30479
Testicular	Litchfield 2017	rs4599029	19	54284689	T	5.67339
Testicular	Litchfield 2017	rs12481572	20	50708054	T	7.0033
Testicular	Ruark 2013	rs2839186	21	47690068	T	6.08294
Thyroid	Gudmundsson 2017	rs12129938	1	233412561	A	6.60408
Thyroid	Gudmundsson 2017	rs11693806	2	218292158	C	10.2271
Thyroid	Gudmundsson 2017	rs6793295	3	169518455	T	5.55985
Thyroid	Gudmundsson 2017	rs73227498	5	111485904	A	6.29878
Thyroid	Gudmundsson 2017	rs2466076	8	32432796	G	8.52715
Thyroid	Kohler 2013	rs13284787	9	4811553	A	5.6302
Thyroid	Gudmundsson 2017	rs1588635	9	100537802	A	16.1151
Thyroid	Gudmundsson 2017	rs7902587	10	105694301	T	6.55947
Thyroid	Gudmundsson 2017	rs944289	14	36649246	T	9.00792
Thyroid	Gudmundsson 2017	rs116909374	14	36738361	T	8.29346
Thyroid	Gudmundsson 2017	rs56062135	15	67455630	T	5.85053
Thyroid	Gudmundsson 2017	rs2289261	15	67457485	C	5.92621
